# Reinforced CRISPR interference enables reliable multiplex gene repression in phylogenetically distant bacteria

**DOI:** 10.1101/2025.04.14.648646

**Authors:** Joshua R. Elmore, Ritu Shrestha, Andrew Wilson, Elise Van Fossen, Andrew Frank, Ryan M. Francis, Henri Baldino, Molly Stephenson, Bhavya Gupta, Jeane Rivera, Robert G. Egbert

## Abstract

Genetic screens are essential for uncovering novel molecular mechanisms and identifying the functions of hypothetical proteins. CRISPR interference (CRISPRi) is a powerful, programmable, and sequence-specific gene repression technology that can be used for high-throughput screening and targeted gene repression. Despite its ease of use, the initial development of CRISPRi systems is labor-intensive in many non-model organisms. Our goal is to simplify this by establishing a host-agnostic CRISPRi platform that utilizes the serine recombinase-assisted genome engineering (SAGE) system. This system integrates CRISPRi machinery directly into the bacterial chromosome, overcoming the limitations of plasmid-based systems and enabling wide sharing across diverse bacteria. We demonstrate the design and optimization of multiplexed CRISPRi to repress multiple genes simultaneously in phylogenetically distant bacteria. We use a *Francisella novicida*-derived Cas12a system that processes multiple distinct CRISPR RNAs, each targeting a unique gene sequence, from a single transcript. This allows easy multi-gene repression. By reinforcing gene repression with multiple guides targeting a single gene, we achieve robust genetic perturbations without the need to pre-screen the efficacy of guide RNAs. Using this toolkit, we perturb multiple combinations of growth and visual phenotypes in Pseudomonas fluorescens and demonstrate simultaneous repression of multiple fluorescent proteins to near background levels in bacteria from various other genera. While the tools are directly portable to all SAGE-compatible microbes, we illustrate the utility of SAGE by optimizing CRISPRi performance in *Rhodococcus jostii* through a combinatorial screen of Cas protein and CRISPR array expression variants. The efficient integration of CRISPRi machinery via the SAGE system paves the way for versatile genetic screening, enabling profound insights into gene functions both in laboratory conditions and relevant naturalistic scenarios.
