## Supplementary Tables S1-S5 for "Reinforced CRISPR interference enables reliable multiplex gene repression in phylogenetically distant bacteria"

### Sheet: S1
Supplementary Table S1. Strains and plasmids used in this work
Name	Relevant Genotype	Source
Strains
NEB 5-alpha F'Iq	Escherichia coli F´ proA+B+ lacIq ∆(lacZ)M15 zzf::Tn10 (TetR) / fhuA2∆(argF-lacZ)U169 phoA glnV44 Φ80Δ(lacZ)M15 gyrA96 recA1 relA1 endA1 thi-1 hsdR17	New England Biolab
Epi400	Escherichia coli F- mcrA Δ(mrr-hsdRMS-mcrBC) Φ80dlacZΔM15 ΔlacX74 recA1 endA1 araD139 Δ(ara, leu)7697 galU galK λ- rpsL (StrR) nupG trfA tonA pcnB4 dhfr	Lucigen
JE4621	P. fluorescens SBW25 ampC:10x poly-attB	Elmore et al. 2023
TBSS28	P. facilor TBS28	Wilson et al. 2023
bPNL007	P. fluorescens SBW25 ∆galK::sfGFP-CmR	this work
JE4694	P. fluorescens SBW25 ∆galK::sfGFP-CmR ampC:10x poly-attB	this work
JE4807	P. fluorescens SBW25 ∆galK::sfGFP-CmR ampC:10x poly-attB PFLU5798:Ptac-mKate2	this work
JE4815	P. fluorescens SBW25 ∆galK::sfGFP-CmR ampC:10x poly-attB PFLU0393:Ptac-mOrange2	this work
JE4812	P. fluorescens SBW25 ∆galK::sfGFP-CmR ampC:10x poly-attB PFLU5798:Ptac-mKate2 PFLU0393:Ptac-mOrange2	this work
AG5879	R. jostii RHA1 RS20555::10x poly-attB	Elmore et al. 2023
RS175	P. facilor TBS28 ampC:10x poly-attB	Wilson et al. 2023
AG5577	P. putida KT2440 ∆hsdR::attB_cassette_1(Bxb1-RV-phi370) ∆ampC::attB_cassette_2 (R4-BT1-MR11) 3'-PP_4217:attB_cassette_3 (TG1-BL2-A118)	unpublished gift from Adam Guss
AG6216	Corynebacterium glutamicum ATCC13032 ∆CYL77_08985-CYL77_08990::10x poly-attB	unpublished gift from Adam Guss
Plasmids
pK18sB	pUC origin, nptII, sacB	Jakody et al. 2018
pGW31	pGW26 Ptac:Bxb1 integrase ∆mSFts1	this work
pGW38	pGW26 Ptac:TG1 integrase ∆mSFts1	this work
pGW39	pGW26 Ptac:R4 integrase ∆mSFts1	this work
pJE991	pUC origin, nptII, Bxb1 attP	Elmore et al. 2017
pJE1727	pJE991 Ptac:CRISPR:CmR_guide	this work
pJE1728	pJE991 PJEa2:CRISPR:CmR_guide	this work
pJE1749	pJE991 Ptac:CRISPR (non-targeting)	this work
pJE1750	pJE1749 Ptac:CRISPR:sfGFP_T1	this work
pJE1751	pJE1749 Ptac:CRISPR:sfGFP_T2	this work
pJE1753	pJE1749 Ptac:CRISPR:sfGFP_T4	this work
pJE1754	pJE1749 Ptac:CRISPR:sfGFP_T5	this work
pJE1756	pJE1749 Ptac:CRISPR:sfGFP_T7	this work
pJE1757	pJE1749 Ptac:CRISPR:sfGFP_T8	this work
pJE1759	pJE1749 Ptac:CRISPR:sfGFP_T10	this work
pJE1760	pJE1749 Ptac:CRISPR:sfGFP_C1	this work
pJE1762	pJE1749 Ptac:CRISPR:sfGFP_C3	this work
pJE1763	pJE1749 Ptac:CRISPR:sfGFP_C4	this work
pJE1765	pJE1749 Ptac:CRISPR:sfGFP_C6	this work
pJE1766	pJE1749 Ptac:CRISPR:sfGFP_C7	this work
pJE1768	pJE1749 Ptac:CRISPR:sfGFP_C9	this work
pJE1769	pJE1749 Ptac:CRISPR:sfGFP_C10	this work
pJE1771	pJE1749 Ptac:CRISPR:sfGFP_C12	this work
pJE1772	pJE1749 Ptac:CRISPR:sfGFP_C13	this work
pJE1774	pUC origin, nptII, Bxb1 attP, Ptac:CRISPR (non-targeting v2)	this work
pJE_ddCpf1_100	pJE1774 Ptac:CRISPR:sfGFP_T4:sfGFP_T8:mKate2_T1:mKate2_T2:mOrange2_T1:mOrange2_T4	this work
pJE_ddCpf1_101	pJE1774 Ptac:CRISPR:sfGFP_T4:sfGFP_T8:mKate2_T1:mKate2_T2:mOrange2_T2:mOrange2_T2	this work
pJE_ddCpf1_102	pJE1774 Ptac:CRISPR:sfGFP_T4:sfGFP_T8:mKate2_T1:mKate2_T2:mOrange2_T2:mOrange2_T3	this work
pJE_ddCpf1_103	pJE1774 Ptac:CRISPR:sfGFP_T4:sfGFP_T8:mKate2_T1:mKate2_T2:mOrange2_T2:mOrange2_T4	this work
pJE_ddCpf1_104	pJE1774 Ptac:CRISPR:sfGFP_T4:sfGFP_T8:mKate2_T1:mKate2_T2:mOrange2_T3:mOrange2_T2	this work
pJE_ddCpf1_105	pJE1774 Ptac:CRISPR:sfGFP_T4:sfGFP_T8:mKate2_T1:mKate2_T2:mOrange2_T3:mOrange2_T3	this work
pJE_ddCpf1_106	pJE1774 Ptac:CRISPR:sfGFP_T4:sfGFP_T8:mKate2_T1:mKate2_T2:mOrange2_T3:mOrange2_T4	this work
pJE_ddCpf1_19	pJE1774 Ptac:CRISPR:sfGFP_T4:sfGFP_T8:mKate2_T1:mKate2_T2	this work
pJE_ddCpf1_20	pJE1774 Ptac:CRISPR:sfGFP_T4:sfGFP_T8:mKate2_T1:mKate2_T3	this work
pJE_ddCpf1_21	pJE1774 Ptac:CRISPR:sfGFP_T4:sfGFP_T8:mKate2_T1:mKate2_T4	this work
pJE_ddCpf1_22	pJE1774 Ptac:CRISPR:sfGFP_T4:sfGFP_T8:mKate2_T2:mKate2_T2	this work
pJE_ddCpf1_23	pJE1774 Ptac:CRISPR:sfGFP_T4:sfGFP_T8:mKate2_T2:mKate2_T3	this work
pJE_ddCpf1_24	pJE1774 Ptac:CRISPR:sfGFP_T4:sfGFP_T8:mKate2_T2:mKate2_T4	this work
pJE_ddCpf1_25	pJE1774 Ptac:CRISPR:sfGFP_T4:sfGFP_T8:mKate2_T3:mKate2_T2	this work
pJE_ddCpf1_26	pJE1774 Ptac:CRISPR:sfGFP_T4:sfGFP_T8:mKate2_T3:mKate2_T3	this work
pJE_ddCpf1_264	pJE1774 Ptac:CRISPR:sfGFP_T4:sfGFP_T1:ntrC_T1:ntrC_T3:mucA_T3:mucA_T4	this work
pJE_ddCpf1_267	pJE1774 Ptac:CRISPR:sfGFP_T4-19:sfGFP_T1-19:ntrC_T1-19:ntrC_T3-19:mucA_T3-19:mucA_T4-19	this work
pJE_ddCpf1_269	pJE1774 Ptac:CRISPR:sfGFP_T4-19:sfGFP_T1-19:PFLU3426_T1-19:PFLU3426_T2-19:mucA_T3-19:mucA_T4-19	this work
pJE_ddCpf1_27	pJE1774 Ptac:CRISPR:sfGFP_T4:sfGFP_T8:mKate2_T3:mKate2_T4	this work
pJE_ddCpf1_270	pJE1774 Ptac:CRISPR:aceA_T1:aceA_T2:ntrC_T1:ntrC_T3:mucA_T3:mucA_T4	this work
pJE_ddCpf1_336	pJE1774 Ptac:CRISPR:sfGFP_T1-21	this work
pJE_ddCpf1_337	pJE1774 Ptac:CRISPR:sfGFP_T1-19	this work
pJE_ddCpf1_338	pJE1774 Ptac:CRISPR:sfGFP_T1-17	this work
pJE_ddCpf1_339	pJE1774 Ptac:CRISPR:sfGFP_T2-21	this work
pJE_ddCpf1_340	pJE1774 Ptac:CRISPR:sfGFP_T2-19	this work
pJE_ddCpf1_341	pJE1774 Ptac:CRISPR:sfGFP_T2-17	this work
pJE_ddCpf1_287	pJE1774 Ptac:CRISPR:glcB_T3:glcB_T4:ntrC_T1:ntrC_T3:mucA_T3:mucA_T4	this work
pJE_ddCpf1_288	pJE1774 Ptac:CRISPR:aceA_T1:aceA_T2:PFLU3426_T1:PFLU3426_T2:mucA_T3:mucA_T4	this work
pJE_ddCpf1_371	pJE1774 Ptac:CRISPR:sfGFP_T4:sfGFP_T8:mKate2_T1	this work
pJE_ddCpf1_372	pJE1774 Ptac:CRISPR:sfGFP_T4:sfGFP_T8:mKate2_T2	this work
pJE_ddCpf1_373	pJE1774 Ptac:CRISPR:sfGFP_T4:sfGFP_T8:mKate2_T3	this work
pJE_ddCpf1_374	pJE1774 Ptac:CRISPR:sfGFP_T4:sfGFP_T8:mKate2_T4	this work
pJE_ddCpf1_375	pJE1774 Ptac:CRISPR:sfGFP_T4:sfGFP_T8:mKate2_T1:mKate2_T2:mOrange2_T1	this work
pJE_ddCpf1_376	pJE1774 Ptac:CRISPR:sfGFP_T4:sfGFP_T8:mKate2_T1:mKate2_T2:mOrange2_T2	this work
pJE_ddCpf1_377	pJE1774 Ptac:CRISPR:sfGFP_T4:sfGFP_T8:mKate2_T1:mKate2_T2:mOrange2_T3	this work
pJE_ddCpf1_378	pJE1774 Ptac:CRISPR:sfGFP_T4:sfGFP_T8:mKate2_T1:mKate2_T2:mOrange2_T4	this work
pJE_ddCpf1_98	pJE1774 Ptac:CRISPR:sfGFP_T4:sfGFP_T8:mKate2_T1:mKate2_T2:mOrange2_T1:mOrange2_T2	this work
pJE_ddCpf1_99	pJE1774 Ptac:CRISPR:sfGFP_T4:sfGFP_T8:mKate2_T1:mKate2_T2:mOrange2_T1:mOrange2_T3	this work
pJE_ddCpf5	pJE1774 Ptac:CRISPR:sfGFP_T4:sfGFP_T8	this work
pAF26	pCloDF13 origin, gentR, R4 attP, sfGFP:mKate2	this work
pJH219	pColA origin, gentR, TG1 attP	this work
pJE1725	pJH219 JE121211 promoter	this work
pJE1732	pJH219 JE121111 promoter	this work
pJE1733	pJH219 JE111211 promoter	this work
pJE1734	pJH219 JE111111 promoter	this work
pJE1780	pJH219 dCas12a v1	this work
pJE1779	pJH219 dCas12a v2	this work
pJE1781	pJH219 dCas12a v3	this work
pJE1778	pJH219 dCas12a v4	this work
pJE1782	pJH219 dCas12a v5	this work
pJE1800	pJH219 dCas12a v4a	this work
pJE1801	pJH219 dCas12a v4b	this work
pJE1783	pJH219 dCas12a v3a	this work
pJE1784	pJH219 dCas12a v3b	this work
pJE1735 pool	pJE1725 + Degen RBS ddCpf1 library	this work
pJE1736 pool	pJE1732 + Degen RBS ddCpf1 library	this work
pJE1737 pool	pJE1733 + Degen RBS ddCpf1 library	this work
pJE1738 pool	pJE1734 + Degen RBS ddCpf1 library	this work
pAF27	pJH219 dCas12a v4 ∆gentR::aprR	this work
pJE2034	pJH219 Ptac-riboJ-dCas12a	this work
pJE2035	pJH219 Pcym-riboJ-dCas12a	this work
pJE2036	pJH219 Pj5-riboJ-dCas12a	this work
pAF_ddcpf1_24_J5	pJE1774 Pj5:CRISPR:sfGFP_T4:sfGFP_T8:mKate2_T2:mKate2_T4	this work
pAF_ddcpf1_24_pCym	pJE1774 Pcym:CRISPR:sfGFP_T4:sfGFP_T8:mKate2_T2:mKate2_T4	this work
References
Elmore, J. R.; Dexter, G. N.; Baldino, H.; Huenemann, J. D.; Francis, R.; Peabody, G. L. t.; Martinez-Baird, J.; Riley, L. A.; Simmons, T.; Coleman-Derr, D.; Guss, A. M.; Egbert, R. G. High-throughput genetic engineering of nonmodel and undomesticated bacteria via iterative site-specific genome integration. Sci Adv 2023, 9, eade1285, DOI: https://doi.org/10.1126/sciadv.ade1285.
Elmore, J. R.; Furches, A.; Wolff, G. N.; Gorday, K.; Guss, A. M. Development of a high efficiency integration system and promoter library for rapid modification of Pseudomonas putida KT2440. Metab Eng Commun 2017, 5, 1-8, DOI: https://doi.org/10.1016/j.meteno.2017.04.001.
Jayakody, L. N.; Johnson, C. W.; Whitham, J. M.; Giannone, R. J.; Black, B. A.; Cleveland, N. S.; Klingeman, D. M.; Michener, W. E.; Olstad, J. L.; Vardon, D. R.; Brown, R. C.; Brown, S. D.; Hettich, R. L.; Guss, A. M.; Beckham, G. T. Thermochemical wastewater valorization via enhanced microbial toxicity tolerance. Energ Environ Sci 2018, 11, 1625-1638, DOI: https://doi.org/10.1039/c8ee00460a.
Wilson, A.; Fossen, E. V.; Shrestha, R.; Trotter, V.; Poirier, B.; Frank, A.; Nelson, W.; Kim, Y.-M.; Deutschbauer, A.; Egbert, R.; Elmore, J. R. A novel phenylpropanoid methyl esterase enables catabolism of aromatic compounds that inhibit biological nitrification. bioRxiv 2023, 2023.06.02.543320, DOI: https://doi.org/10.1101/2023.06.02.543320.

### Sheet: S2
Supplementary Table S1. DNA oligos
Oligo	Sequence	Purpose
oPNL628	GTTgctagcGTCGGGGTTTGTA	Colony PCR to screen proper CRISPR array construction in pJE1749/1774-based plasmids
oPNL918	GGAGGTCAGGTATGATTACTATTGACAATTAATCATCGGCTCGT	Colony PCR to screen proper CRISPR array construction in pJE1749/1774-based plasmids
oPNL1005	CTCGAGATAGTGTTCAACGC	Sequencing CRISPR arrays in pJE1774-based plasmids
oPNL615	TGGTTTATGCACTCAACGAG	primers flanking the region of mKate2 insertion. Used to screen P. fluorescens SBW25 mutants for presence of mKate2 downstream of PFLU5798.
oPNL616	ACCCAGACTGACGATGAAG	primers flanking the region of mKate2 insertion. Used to screen P. fluorescens SBW25 mutants for presence of mKate2 downstream of PFLU5798.
oPNL999	CTGGGCAACCAGAATTACC	primers flanking the region of mOrange2 insertion. Used to screen P. fluorescens SBW25 mutants for presence of mKate2 downstream of PFLU0393.
oPNL1000	CGGTTCCGCCAAGTCGAG	primers flanking the region of mOrange2 insertion. Used to screen P. fluorescens SBW25 mutants for presence of mKate2 downstream of PFLU0393.
oPNL925	CGTTTTGGTCCGGATCCGAT	primer for sequencing RBS and promoter sequences of Cas12a variants

### Sheet: S3
Supplementary Table S3. Cas12a expression variants
Predicted Translation Initiation Rate (TIR)	RBS Variant Sequence	Represented in sequenced sfGFP repressing isolates	Isolated with JE111111 promoter	Isolated with JE121111 promoter	Isolated with JE111211 promoter	Isolated with JE121211 promoter
50239.8	ACCTGGAATTGTGAGCGGATAACAATTGTACTAGAGTCACACGACTTAATTTCAAAATAAGGAGCCTTAA	No	No	No	No	No
43595.4	ACCTGGAATTGTGAGCGGATAACAATTGTACTAGAGTCACACGACTTAATTTCAAAATAAGGAGCCTGAA	No	No	No	No	No
33658.5	ACCTGGAATTGTGAGCGGATAACAATTGTACTAGAGTCACACGACTTAATTTCAAAATAGGGAGCCTTAA	Yes	Yes	No	No	No
33356.9	ACCTGGAATTGTGAGCGGATAACAATTGTACTAGAGTCACACGACTTAATTTCAAAACAAGGAGCCTTAA	No	No	No	No	No
29207.1	ACCTGGAATTGTGAGCGGATAACAATTGTACTAGAGTCACACGACTTAATTTCAAAATAGGGAGCCTGAA	No	No	No	No	No
28945.4	ACCTGGAATTGTGAGCGGATAACAATTGTACTAGAGTCACACGACTTAATTTCAAAACAAGGAGCCTGAA	No	No	No	No	No
22347.8	ACCTGGAATTGTGAGCGGATAACAATTGTACTAGAGTCACACGACTTAATTTCAAAACAGGGAGCCTTAA	Yes	Yes	No	No	No
19392.2	ACCTGGAATTGTGAGCGGATAACAATTGTACTAGAGTCACACGACTTAATTTCAAAACAGGGAGCCTGAA	Yes	Yes	Yes	Yes	No
10492.4	ACCTGGAATTGTGAGCGGATAACAATTGTACTAGAGTCACACGACTTAATTTCAAAACATGGAGCCTTAA	Yes	Yes	No	No	No
10492.4	ACCTGGAATTGTGAGCGGATAACAATTGTACTAGAGTCACACGACTTAATTTCAAAATATGGAGCCTTAA	No	No	No	No	No
9104.75	ACCTGGAATTGTGAGCGGATAACAATTGTACTAGAGTCACACGACTTAATTTCAAAATATGGAGCCTGAA	No	No	No	No	No
9034.14	ACCTGGAATTGTGAGCGGATAACAATTGTACTAGAGTCACACGACTTAATTTCAAAATAAGGAGCCTCAA	No	No	No	No	No
7708.16	ACCTGGAATTGTGAGCGGATAACAATTGTACTAGAGTCACACGACTTAATTTCAAAACATGGAGCCTGAA	No	No	No	No	No
6052.49	ACCTGGAATTGTGAGCGGATAACAATTGTACTAGAGTCACACGACTTAATTTCAAAATAGGGAGCCTCAA	No	No	No	No	No
5998.26	ACCTGGAATTGTGAGCGGATAACAATTGTACTAGAGTCACACGACTTAATTTCAAAACAAGGAGCCTCAA	No	No	No	No	No
4018.58	ACCTGGAATTGTGAGCGGATAACAATTGTACTAGAGTCACACGACTTAATTTCAAAACAGGGAGCCTCAA	Yes	Yes	No	No	No
1886.75	ACCTGGAATTGTGAGCGGATAACAATTGTACTAGAGTCACACGACTTAATTTCAAAACATGGAGCCTCAA	No	No	No	No	No
1886.75	ACCTGGAATTGTGAGCGGATAACAATTGTACTAGAGTCACACGACTTAATTTCAAAATATGGAGCCTCAA	No	No	No	No	No

### Sheet: S4
Guide Name	Guide Target	Strand Targeted	PAM sequence	Guide sequence
sfGFP_T1	sfGFP	template	TTTC	CGTGCGTGGCGAGGGTGAAGGTG
sfGFP_T2	sfGFP	template	TTTG	CTCGTTATCCGGACCATATGAAG
sfGFP_T4	sfGFP	template	TTTA	AGGATGACGGCACGTACAAAACG
sfGFP_T5	sfGFP	template	TTTA	AGGAGGTAAAAAATGCGTAAAGA
sfGFP_T7	sfGFP	template	TTTA	ACAGCCACAATGTTTACATCACC
sfGFP_T8	sfGFP	template	TTTA	CATCACCGCCGATAAACAAAAAA
sfGFP_T10	sfGFP	template	TTTG	TACCTATAATAGATTCATGAGAC
sfGFP_C1	sfGFP	coding	TTTG	CATCCCATTACTCGCATCCATTC
sfGFP_C3	sfGFP	coding	TTTA	CCATTAGTTGCGTCACCTTCACC
sfGFP_C4	sfGFP	coding	TTTA	CCAGTAGTACAGATGAACTTCAG
sfGFP_C6	sfGFP	coding	TTTC	ACTTCCGCACGCGTTTTGTACGT
sfGFP_C7	sfGFP	coding	TTTA	CCAGGGTATCGCCTTCAAATTTC
sfGFP_C9	sfGFP	coding	TTTA	AAGTCAATGCCTTTCAGCTCAAT
sfGFP_C10	sfGFP	coding	TTTA	TCGGCGGTGATGTAAACATTGTG
sfGFP_C12	sfGFP	coding	TTTG	CTGGTAGTGATCAGCCAGCTGCA
sfGFP_C13	sfGFP	coding	TTTG	CGTGCTCAGATAGTGATTGTCTG
mKate2_T1	mKate2	template	TTTA	CTATGTTGACCGTCGTCTGGAAC
mKate2_T2	mKate2	template	TTTG	CAACCTGAAAACCACGTATCGTT
mKate2_T3	mKate2	template	TTTC	ATCAACCACACCCAGGGCATCCC
mKate2_T4	mKate2	template	GTTA	ACAACCACCACTTCAAATGCACC
mOrange2_T1	mOrange2	template	TTTG	AAATTGAAGGTGAGGGGGAGGGG
mOrange2_T2	mOrange2	template	TTTG	CGTGGGATATTTTGTCCCCCCAT
mOrange2_T3	mOrange2	template	TTTA	AAGTGCGCATGGAGGGCTCCGTC
mOrange2_T4	mOrange2	template	TTTA	CGTACGGCTCCAAAGCCTATGTC
ntrC_T1	ntrC	template	TTTG	AATACCTGCCCAAGCCGTTCGAC
ntrC_T3	ntrC	template	TTTA	TCGCACTGAACATGGCGGCCATC
ureC_T2	ureC	template	GTTC	CCGATGAACATCGGTTTCACCGG
ureC_T3	ureC	template	GTTC	ACCCGCAACACCATCGACGAACA
PFLU3426_T1	PFLU3426 (narB)	template	TTTA	ACAGTAAACACCAACATTGCTTC
PFLU3426_T2	PFLU3426 (narB)	template	TTTA	CCGAGGGCTGGGAGGCCATGCCC
mucA_T3	mucA	template	GTTA	CCAAGTCGCTCGGGCGGTGATGC
mucA_T4	mucA	template	GTTA	CCTGCGTCAACACGCACAGGAAT
aceA_T1	aceA	template	TTTC	CAAAACTCGGCGCCGAAAAACTG
aceA_T2	aceA	template	GTTA	CACCTTCGTGGCGCACCAGCAGG
glcB_T3	PFLU5623 (glcB)	template	TTTC	CAGCCAGCACATCGCCAACTGGC
glcB_T4	PFLU5623 (glcB)	template	TTTC	CAGGCGCGGATCGATACCTGGCA
sfGFP_T1-21	sfGFP	template	TTTC	CGTGCGTGGCGAGGGTGAAGG
sfGFP_T1-19	sfGFP	template	TTTC	CGTGCGTGGCGAGGGTGAA
sfGFP_T1-17	sfGFP	template	TTTC	CGTGCGTGGCGAGGGTG
sfGFP_T2-21	sfGFP	template	TTTG	CTCGTTATCCGGACCATATGA
sfGFP_T2-19	sfGFP	template	TTTC	CTCGTTATCCGGACCATAT
sfGFP_T2-17	sfGFP	template	TTTC	CTCGTTATCCGGACCAT
ntrC_T1-19	ntrC	template	TTTG	AATACCTGCCCAAGCCGTT
ntrC_T3-19	ntrC	template	TTTA	TCGCACTGAACATGGCGGC
ureC_T2-19	ureC	template	GTTC	CCGATGAACATCGGTTTCA
ureC_T3-19	ureC	template	GTTC	ACCCGCAACACCATCGACG
glk_T3-19	glk	template	GTTC	AGCATCTGGCTGGGCCGCG
glk_T4-19	glk	template	TTTG	CCAAGAGCTTCAGTGACAA
narB_T1-19	PFLU3426 (narB)	template	TTTG	AAGAAATCAAACGCGCCTG
narB_T2-19	PFLU3426 (narB)	template	TTTA	CCGAGGGCTGGGAGGCCAT
mucA_T3-19	mucA	template	GTTA	CCAAGTCGCTCGGGCGGTG
mucA_T4-19	mucA	template	GTTA	CCTGCGTCAACACGCACAG
aceA_T1-19	aceA	template	TTTC	CAAAACTCGGCGCCGAAAA
aceA_T2-19	aceA	template	GTTA	CACCTTCGTGGCGCACCAG
glcB_T3-19	glcB	template	TTTC	CAGCCAGCACATCGCCAAC
glcB_T4-19	glcB	template	TTTC	CAGGCGCGGATCGATACCT

### Sheet: S5
Plasmid Name	Plasmid Backbone	miniCRISPR promoter	Guide_1	Guide_2	Guide_3	Guide_4	Guide_5	Guide_6
pJE_ddCpf1_1	pJE1774	tac	sfGFP_T4
pJE1727	pJE1749	tac	CmR
pJE1728	pJE1749	JEa2	CmR
pJE1750	pJE1749	tac	sfGFP_T1
pJE1751	pJE1749	tac	sfGFP_T2
pJE1753	pJE1749	tac	sfGFP_T4
pJE1754	pJE1749	tac	sfGFP_T5
pJE1756	pJE1749	tac	sfGFP_T7
pJE1757	pJE1749	tac	sfGFP_T8
pJE1759	pJE1749	tac	sfGFP_T10
pJE1760	pJE1749	tac	sfGFP_C1
pJE1762	pJE1749	tac	sfGFP_C3
pJE1763	pJE1749	tac	sfGFP_C4
pJE1765	pJE1749	tac	sfGFP_C6
pJE1766	pJE1749	tac	sfGFP_C7
pJE1768	pJE1749	tac	sfGFP_C9
pJE1769	pJE1749	tac	sfGFP_C10
pJE1771	pJE1749	tac	sfGFP_C12
pJE1772	pJE1749	tac	sfGFP_C13
pJE_ddCpf1_100	pJE1774	tac	sfGFP_T4	sfGFP_T8	mKate2_T1	mKate2_T2	mOrange2_T1	mOrange2_T4
pJE_ddCpf1_101	pJE1774	tac	sfGFP_T4	sfGFP_T8	mKate2_T1	mKate2_T2	mOrange2_T2	mOrange2_T2
pJE_ddCpf1_102	pJE1774	tac	sfGFP_T4	sfGFP_T8	mKate2_T1	mKate2_T2	mOrange2_T2	mOrange2_T3
pJE_ddCpf1_103	pJE1774	tac	sfGFP_T4	sfGFP_T8	mKate2_T1	mKate2_T2	mOrange2_T2	mOrange2_T4
pJE_ddCpf1_104	pJE1774	tac	sfGFP_T4	sfGFP_T8	mKate2_T1	mKate2_T2	mOrange2_T3	mOrange2_T2
pJE_ddCpf1_105	pJE1774	tac	sfGFP_T4	sfGFP_T8	mKate2_T1	mKate2_T2	mOrange2_T3	mOrange2_T3
pJE_ddCpf1_106	pJE1774	tac	sfGFP_T4	sfGFP_T8	mKate2_T1	mKate2_T2	mOrange2_T3	mOrange2_T4
pJE_ddCpf1_19	pJE1774	tac	sfGFP_T4	sfGFP_T8	mKate2_T1	mKate2_T2
pJE_ddCpf1_20	pJE1774	tac	sfGFP_T4	sfGFP_T8	mKate2_T1	mKate2_T3
pJE_ddCpf1_21	pJE1774	tac	sfGFP_T4	sfGFP_T8	mKate2_T1	mKate2_T4
pJE_ddCpf1_22	pJE1774	tac	sfGFP_T4	sfGFP_T8	mKate2_T2	mKate2_T2
pJE_ddCpf1_23	pJE1774	tac	sfGFP_T4	sfGFP_T8	mKate2_T2	mKate2_T3
pJE_ddCpf1_24	pJE1774	tac	sfGFP_T4	sfGFP_T8	mKate2_T2	mKate2_T4
pJE_ddCpf1_25	pJE1774	tac	sfGFP_T4	sfGFP_T8	mKate2_T3	mKate2_T2
pJE_ddCpf1_26	pJE1774	tac	sfGFP_T4	sfGFP_T8	mKate2_T3	mKate2_T3
pJE_ddCpf1_27	pJE1774	tac	sfGFP_T4	sfGFP_T8	mKate2_T3	mKate2_T4
pJE_ddCpf1_264	pJE1774	tac	sfGFP_T4	sfGFP_T1	ntrC_T1	ntrC_T3	mucA_T3	mucA_T4
pJE_ddCpf1_267	pJE1774	tac	sfGFP_T4	sfGFP_T1	PFLU3426_T1	PFLU3426_T2	mucA_T3	mucA_T4
pJE_ddCpf1_269	pJE1774	tac	sfGFP_T4	sfGFP_T1	ureC_T2	ureC_T3	mucA_T3	mucA_T4
pJE_ddCpf1_270	pJE1774	tac	aceA_T1	aceA_T2	ntrC_T1	ntrC_T3	mucA_T3	mucA_T4
pJE_ddCpf1_276	pJE1774	tac	aceA_T3	aceA_T2	ntrC_T1	ntrC_T3	mucA_T3	mucA_T4
pJE_ddCpf1_287	pJE1774	tac	glcB_T3	glcB_T4	ntrC_T1	ntrC_T3	mucA_T3	mucA_T4
pJE_ddCpf1_288	pJE1774	tac	aceA_T1	aceA_T2	PFLU3426_T1	PFLU3426_T2	mucA_T3	mucA_T4
pJE_ddCpf1_336	pJE1774	tac	sfGFP_T1-21
pJE_ddCpf1_337	pJE1774	tac	sfGFP_T1-19
pJE_ddCpf1_338	pJE1774	tac	sfGFP_T1-17
pJE_ddCpf1_339	pJE1774	tac	sfGFP_T2-21
pJE_ddCpf1_340	pJE1774	tac	sfGFP_T2-19
pJE_ddCpf1_341	pJE1774	tac	sfGFP_T2-17
pJE_ddCpf1_371	pJE1774	tac	sfGFP_T4	sfGFP_T8	mKate2_T1
pJE_ddCpf1_372	pJE1774	tac	sfGFP_T4	sfGFP_T8	mKate2_T2
pJE_ddCpf1_373	pJE1774	tac	sfGFP_T4	sfGFP_T8	mKate2_T3
pJE_ddCpf1_374	pJE1774	tac	sfGFP_T4	sfGFP_T8	mKate2_T4
pJE_ddCpf1_375	pJE1774	tac	sfGFP_T4	sfGFP_T8	mKate2_T1	mKate2_T2	mOrange2_T1
pJE_ddCpf1_376	pJE1774	tac	sfGFP_T4	sfGFP_T8	mKate2_T1	mKate2_T2	mOrange2_T2
pJE_ddCpf1_377	pJE1774	tac	sfGFP_T4	sfGFP_T8	mKate2_T1	mKate2_T2	mOrange2_T3
pJE_ddCpf1_378	pJE1774	tac	sfGFP_T4	sfGFP_T8	mKate2_T1	mKate2_T2	mOrange2_T4
pJE_ddCpf1_98	pJE1774	tac	sfGFP_T4	sfGFP_T8	mKate2_T1	mKate2_T2	mOrange2_T1	mOrange2_T2
pJE_ddCpf1_99	pJE1774	tac	sfGFP_T4	sfGFP_T8	mKate2_T1	mKate2_T2	mOrange2_T1	mOrange2_T3
pJE_ddCpf1_5	pJE1774	tac	sfGFP_T4	sfGFP_T8
